# Light-induced asymmetries in the embryonic retina are mediated by the vascular system and extracellular matrix

**DOI:** 10.1101/2021.10.08.463575

**Authors:** Elisabetta Versace, Paola Sgadò, Julia George, Jasmine L. Loveland, Joseph Ward, Peter Thorpe, Lars Juhl Jensen, Karen A. Spencer, Silvia Paracchini, Giorgio Vallortigara

## Abstract

Left-right asymmetries in the nervous system (lateralisation) influence a broad range of behaviours, from social responses to navigation and language. The role and pathways of endogenous and environmental mechanisms in the ontogeny of lateralisation remains to be established. The domestic chick is a model of both endogenous and experience-induced lateralisation driven by light exposure. Following the endogenous rightward rotation of the embryo, the asymmetrical position in the egg results in a greater exposure of the right eye to environmental light. To identify the genetic pathways activated by asymmetric light stimulation, and their time course, we exposed embryos to different light regimes: darkness, 6 hours of light and 24 hours of light. We used RNA-seq to compare gene expression in the right and left retinas and telencephalon. As expected, no differential expression between left and right was present in darkness. We detected differential gene expression in right vs left retina after 6 hours of light exposure. This difference disappeared before 24 hours of light exposure, suggesting that light-induced activation is a self-terminating phenomenon. This transient effect of light exposure was associated with a downregulation of the sensitive-period mediator gene DIO2 (iodothyronine deiodinase 2) in the right retina. No differences between genes expressed in the right vs. left telencephalon were detected. Gene networks associated with lateralisation were connected to vascularisation, cell motility, and the extracellular matrix. Interestingly, we know that the extracellular matrix– including the differentially expressed *PDGFRB* (platelet-derived growth factor receptor β) gene – is involved in both sensitive periods and in the endogenous chiral mechanism of primary cilia, that drives lateralisation. Our data show a similarity between endogenous and experience-driven lateralisation, identifying functional gene networks that affect lateralisation in a specific time window.
