## SupplementaryTable1 for "Light-induced asymmetries in the embryonic retina are mediated by the vascular system and extracellular matrix"

### Sheet: Sheet1
tissue	condition	comparison	gene	baseMean	log2FoldChange	lfcSE	pvalue	padj
retina	6-hour exposure	left-right	HBM	50.1581	-2.86176	0.601894	1.57e-08	0.00025669
retina	6-hour exposure	left-right	APCDD1	180.206	-1.16818	0.258475	1.88e-07	0.00133795
retina	6-hour exposure	left-right	SLC28A3	29.0824	-6.59e-06	0.0014427	2.45e-07	0.00133795
retina	6-hour exposure	left-right	ANGPT2	2022.84	-0.373178	0.0881928	8.83e-07	0.00196894
retina	6-hour exposure	left-right	COL1A1	70.2769	-1.83467	0.464395	1e-06	0.00196894
retina	6-hour exposure	left-right	LOC423752	63.8093	-1.92925	0.469586	6.53e-07	0.00196894
retina	6-hour exposure	left-right	MOCS2	218.877	-1.33919	0.325538	1.08e-06	0.00196894
retina	6-hour exposure	left-right	PDGFRB	50.4838	-1.93678	0.488919	7.87e-07	0.00196894
retina	6-hour exposure	left-right	SSPN	18.8888	-2.47525	0.586845	5.71e-07	0.00196894
retina	6-hour exposure	left-right	ADGRL4	33.5598	-2.07394	0.532055	1.57e-06	0.00257034
retina	6-hour exposure	left-right	FBLN2	44.516	-2.16521	0.575966	1.74e-06	0.0025816
retina	6-hour exposure	left-right	KANK3	52.7022	-1.86702	0.491666	2.07e-06	0.00282594
retina	6-hour exposure	left-right	HBBA	152.249	-5.64e-06	0.0014427	3.14e-06	0.00394851
retina	6-hour exposure	left-right	HBA1	116.586	-4.31e-06	0.0014427	4.51e-06	0.00525568
retina	6-hour exposure	left-right	SHE	20.5264	-7.98e-06	0.0014427	4.82e-06	0.00525568
retina	6-hour exposure	left-right	CDH5	70.7659	-4.16e-06	0.0014427	8.59e-06	0.00877687
retina	6-hour exposure	left-right	SDCBP	806.801	-0.352285	0.0956786	1.04e-05	0.00943533
retina	6-hour exposure	left-right	VWF	110.929	-3.72e-06	0.0014427	1.04e-05	0.00943533
retina	6-hour exposure	left-right	ACTA2	28.4216	-2.20405	0.660229	1.27e-05	0.00992613
retina	6-hour exposure	left-right	COL4A1	391.785	-3.97e-06	0.0014427	1.22e-05	0.00992613
retina	6-hour exposure	left-right	EHD2	28.6211	-2.10676	0.612111	1.19e-05	0.00992613
retina	6-hour exposure	left-right	GDF10	26.7563	-1.88873	0.577995	1.4e-05	0.0103949
retina	6-hour exposure	left-right	GYPC	16.4306	-3.24628	1.08675	1.48e-05	0.0105503
retina	6-hour exposure	left-right	EGFL7	35.0879	-1.37282	0.408511	1.75e-05	0.0117789
retina	6-hour exposure	left-right	MMP2	78.0528	-6.61e-06	0.0014427	1.85e-05	0.0117789
retina	6-hour exposure	left-right	TIE1	15.9303	-3.18414	1.0506	1.87e-05	0.0117789
retina	6-hour exposure	left-right	GPER1	80.8277	-2.63071	0.946175	2.04e-05	0.0123591
retina	6-hour exposure	left-right	FLI1	27.1188	-1.89301	0.634564	2.47e-05	0.0139851
retina	6-hour exposure	left-right	MSN	1916.37	-0.208591	0.0615793	2.48e-05	0.0139851
retina	6-hour exposure	left-right	TRIL	72.2527	-1.52e-05	0.00144272	2.6e-05	0.0141662
retina	6-hour exposure	left-right	CHST15	230.273	-0.594321	0.183203	3.56e-05	0.0187957
retina	6-hour exposure	left-right	DIO2	2078.69	-0.225633	0.0709172	4.93e-05	0.0244572
retina	6-hour exposure	left-right	VIM	13248.9	-0.109328	0.0342769	4.85e-05	0.0244572
retina	6-hour exposure	left-right	THBD	54.5329	-1.60466	0.535046	5.19e-05	0.0249628
retina	6-hour exposure	left-right	ABCB1	33.6414	-7.46e-06	0.0014427	5.46e-05	0.025501
retina	6-hour exposure	left-right	DCN	89.5468	-2.69228	1.21232	6.02e-05	0.0273469
retina	6-hour exposure	left-right	C9ORF58	916.215	-4.56e-05	0.00144288	6.41e-05	0.0283586
retina	6-hour exposure	left-right	CPM	70.8065	-5.18e-06	0.0014427	7.39e-05	0.0312963
retina	6-hour exposure	left-right	ENPP2	1345.77	-0.825101	0.274436	7.46e-05	0.0312963
retina	6-hour exposure	left-right	ANPEP	30.745	-6.07e-06	0.0014427	8.41e-05	0.0335518
retina	6-hour exposure	left-right	RASSF9	53.2819	-7.53e-06	0.0014427	8.35e-05	0.0335518
retina	6-hour exposure	left-right	COL9A3	821.57	-1.3405	0.459682	8.83e-05	0.0343916
retina	6-hour exposure	left-right	CPA6	111.877	-3.35e-06	0.0014427	9.78e-05	0.0354969
retina	6-hour exposure	left-right	CPXM1	13.6241	-1.96181	0.720158	9.77e-05	0.0354969
retina	6-hour exposure	left-right	FAM49A	2130.16	-9.48e-05	0.00144344	9.98e-05	0.0354969
retina	6-hour exposure	left-right	ITGA2	661.341	-0.432631	0.146526	9.4e-05	0.0354969
retina	6-hour exposure	left-right	CA4	145.643	-1.94e-06	0.0014427	0.00010497	0.0357707
retina	6-hour exposure	left-right	TMPRSS9	9.17652	-3.24684	1.6394	0.00010414	0.0357707
retina	6-hour exposure	left-right	ITPR3	80.3484	-0.837195	0.291652	0.00011322	0.0377953
retina	6-hour exposure	left-right	PAX2	315.214	-0.918332	0.32433	0.00011706	0.0382943
retina	6-hour exposure	left-right	PRCP	286.897	-8.48e-06	0.0014427	0.00012135	0.0389216
retina	6-hour exposure	left-right	CD93	22.6472	-1.77541	0.662508	0.00012555	0.0394938
retina	6-hour exposure	left-right	TES	127.282	-5.09e-06	0.0014427	0.00013056	0.0402923
retina	6-hour exposure	left-right	GLUD1	784.237	-0.259483	0.0907745	0.00013338	0.0404017
retina	6-hour exposure	left-right	LOC107051262	14.8141	-5.15e-06	0.0014427	0.00016455	0.0489357
retina	6-hour exposure	left-right	LOC101750125	62.1672	-0.633077	0.228162	0.00016839	0.0491839
