## SupplementaryTable2A for "Light-induced asymmetries in the embryonic retina are mediated by the vascular system and extracellular matrix"

### Sheet: Sheet1
tissue	condition	comparison	gene	baseMean	log2FoldChange	lfcSE	pvalue	padj
retina	(left+right)	24-hour vs 6-hour	GDF3	3444.79	0.141933	0.023919	3.06e-09	5.93e-05
retina	(left+right)	24-hour vs 6-hour	DPYSL4	3475.66	0.165778	0.032745	4.27e-07	0.00413343
retina	(left+right)	24-hour vs 6-hour	CYTL1	7.90748	0.0366455	0.00967095	1.01e-05	0.0487744
retina	(left+right)	24-hour vs 6-hour	MDGA1	2736.61	0.150165	0.0337109	8.45e-06	0.0487744
