## SupplementaryTable2B for "Light-induced asymmetries in the embryonic retina are mediated by the vascular system and extracellular matrix"

### Sheet: Sheet1
tissue	condition	comparison	gene	baseMean	log2FoldChange	lfcSE	pvalue	padj
retina	(left+right)	24-hour vs dark	CAPN15	1289.29	-0.140915	0.0296814	9.24e-08	0.00144212
retina	(left+right)	24-hour vs dark	LOC107054696	29.3398	0.944445	0.221395	7.67e-07	0.0059878
retina	(left+right)	24-hour vs dark	LOC112530945	194.392	1.25566	0.302026	1.38e-06	0.00715974
retina	(left+right)	24-hour vs dark	AMBRA1	696.13	-0.140037	0.0342382	1.9e-06	0.0074254
retina	(left+right)	24-hour vs dark	BZFP2	366.475	-0.41677	0.11145	6.57e-06	0.0170412
retina	(left+right)	24-hour vs dark	CHD5	2487.08	-0.103186	0.0268526	5.57e-06	0.0170412
retina	(left+right)	24-hour vs dark	LOC107053028	12.0101	-1.30012	0.345929	7.64e-06	0.0170412
retina	(left+right)	24-hour vs dark	SELENON	1714.85	0.103055	0.0288481	1.56e-05	0.0303479
retina	(left+right)	24-hour vs dark	APOOL	1473.04	0.187803	0.0559766	3.01e-05	0.0391626
retina	(left+right)	24-hour vs dark	CYP2J21	939.857	-0.307044	0.091483	2.74e-05	0.0391626
retina	(left+right)	24-hour vs dark	DTX3L	42.0258	-0.493905	0.147527	2.76e-05	0.0391626
retina	(left+right)	24-hour vs dark	TOB2	1242.77	-0.143464	0.0423675	2.78e-05	0.0391626
retina	(left+right)	24-hour vs dark	LOC112532332	22.0611	-0.724975	0.220983	4.09e-05	0.0491167
