## SupplementaryTable2C for "Light-induced asymmetries in the embryonic retina are mediated by the vascular system and extracellular matrix"

### Sheet: Sheet1
tissue	condition	comparison	gene	baseMean	log2FoldChange	lfcSE	pvalue	padj
retina	(left+right)	6-hour vs dark	MAF1	4493.83	-0.137085	0.021035	3.93e-12	2.15e-08
retina	(left+right)	6-hour vs dark	NPTXR	4663.34	-0.10832	0.0218639	2.78e-08	7.61e-05
retina	(left+right)	6-hour vs dark	CHD5	2487.08	-0.119105	0.0254353	1.51e-07	0.00027588
retina	(left+right)	6-hour vs dark	CAPN15	1289.29	-0.122794	0.0291317	8.21e-07	0.00112325
retina	(left+right)	6-hour vs dark	GDF3	3444.79	-0.103471	0.0257916	2.61e-06	0.00239451
retina	(left+right)	6-hour vs dark	NPC1	2169.34	0.0913938	0.0223407	2.63e-06	0.00239451
retina	(left+right)	6-hour vs dark	NFIC	739.922	-0.160819	0.0429052	7.89e-06	0.00539448
retina	(left+right)	6-hour vs dark	TIMP2	2752.26	-0.123161	0.0325379	7.19e-06	0.00539448
retina	(left+right)	6-hour vs dark	ASIC4	2988.35	-0.146727	0.042278	2.21e-05	0.0134378
retina	(left+right)	6-hour vs dark	CADM3	15218	-0.082878	0.0243599	3.78e-05	0.016783
retina	(left+right)	6-hour vs dark	GOT2	3094.74	-0.0861882	0.02517	4.21e-05	0.016783
retina	(left+right)	6-hour vs dark	LOC107050378	1842.73	-0.235008	0.0724055	4.29e-05	0.016783
retina	(left+right)	6-hour vs dark	TTC8	3067.56	0.0919994	0.0270943	3.94e-05	0.016783
retina	(left+right)	6-hour vs dark	WBP2	3403.51	-0.0824237	0.0241507	4.1e-05	0.016783
retina	(left+right)	6-hour vs dark	PPIA	6670.99	-0.116388	0.035972	5.51e-05	0.0188538
retina	(left+right)	6-hour vs dark	RPUSD1	1356.14	-0.0918137	0.0283722	5.41e-05	0.0188538
retina	(left+right)	6-hour vs dark	NACAD	4248.23	-0.0800158	0.0244869	6.67e-05	0.0209682
retina	(left+right)	6-hour vs dark	NTM	2544.42	-0.109318	0.0343963	6.9e-05	0.0209682
retina	(left+right)	6-hour vs dark	CSDC2	2281.77	-0.109079	0.0348777	7.75e-05	0.0211931
retina	(left+right)	6-hour vs dark	USP19	1595.4	-0.080692	0.0247892	7.57e-05	0.0211931
retina	(left+right)	6-hour vs dark	SLC25A11	1190.74	-0.139025	0.0472755	8.9e-05	0.0222121
retina	(left+right)	6-hour vs dark	TRIM27	1177.08	-0.139518	0.0453212	8.93e-05	0.0222121
retina	(left+right)	6-hour vs dark	DPYSL2	24606.7	-0.0883114	0.0276328	0.00010395	0.0247309
retina	(left+right)	6-hour vs dark	C5H11orf58	1812.72	0.085387	0.0275292	0.00011472	0.0259617
retina	(left+right)	6-hour vs dark	CDKN1A	1596.01	-0.12429	0.0417618	0.00012242	0.0259617
retina	(left+right)	6-hour vs dark	CPLX2	1287.23	-0.150537	0.0503278	0.00012336	0.0259617
retina	(left+right)	6-hour vs dark	KIF1A	11786.6	-0.0994656	0.0293998	0.00012912	0.0261674
retina	(left+right)	6-hour vs dark	ACTC2L	16796.5	-0.187881	0.0635041	0.00014844	0.0270759
retina	(left+right)	6-hour vs dark	MTSS1L	3615.84	-0.11298	0.0386211	0.00014764	0.0270759
retina	(left+right)	6-hour vs dark	RNASEK	2408.42	0.252186	0.0883367	0.00014719	0.0270759
retina	(left+right)	6-hour vs dark	MTSS1	8847.74	-0.0528928	0.0163313	0.00015426	0.0272301
retina	(left+right)	6-hour vs dark	MLLT6	2386.52	-0.102382	0.0353656	0.00016747	0.0286378
retina	(left+right)	6-hour vs dark	SNCB	9825.97	-0.103828	0.0361552	0.00018265	0.0302866
retina	(left+right)	6-hour vs dark	IMPA1	1410.36	0.0939138	0.0326453	0.00021464	0.034545
retina	(left+right)	6-hour vs dark	RBFOX2	3106.21	-0.101919	0.036215	0.00023832	0.0362245
retina	(left+right)	6-hour vs dark	SMARCD2	1492.83	-0.12779	0.0461663	0.00023371	0.0362245
retina	(left+right)	6-hour vs dark	ZFP91	2481.65	-0.0782778	0.0273681	0.00025823	0.0381907
retina	(left+right)	6-hour vs dark	FIBCD1	5036.34	-0.071227	0.0245856	0.00027527	0.0396392
retina	(left+right)	6-hour vs dark	LOC101750908	945.225	-0.105926	0.0395204	0.0003029	0.0424996
retina	(left+right)	6-hour vs dark	LOC101749377	2033	-0.0692775	0.0250196	0.00034352	0.0469934
retina	(left+right)	6-hour vs dark	ARHGEF11	4313.5	-0.0699082	0.024318	0.00040357	0.0474209
retina	(left+right)	6-hour vs dark	CBX6	3314.81	-0.0974132	0.0381058	0.00036869	0.0474209
retina	(left+right)	6-hour vs dark	PPP1R7	1789.58	0.0724545	0.0264622	0.0004013	0.0474209
retina	(left+right)	6-hour vs dark	RCN2	1672.35	0.0928199	0.0349751	0.00038938	0.0474209
retina	(left+right)	6-hour vs dark	RPLP1	2191.09	-0.13347	0.0524674	0.00040731	0.0474209
retina	(left+right)	6-hour vs dark	SLC25A1	801.774	-0.0943005	0.0374847	0.0003985	0.0474209
retina	(left+right)	6-hour vs dark	STK26	2008.07	0.0767396	0.0281551	0.00039409	0.0474209
retina	(left+right)	6-hour vs dark	EVI5L	2625.18	-0.102212	0.0387184	0.00042303	0.0482252
retina	(left+right)	6-hour vs dark	LOC100859276	984.671	-0.135287	0.053739	0.00044623	0.0491607
retina	(left+right)	6-hour vs dark	TMEM132E	2815.75	-0.100903	0.0386159	0.0004492	0.0491607
retina	(left+right)	6-hour vs dark	AHCYL2	6022.12	-0.0953885	0.0374007	0.00047127	0.0495923
retina	(left+right)	6-hour vs dark	PLEKHA6	2315.17	-0.0970003	0.0378742	0.00046412	0.0495923
