## SupplementaryTable2D for "Light-induced asymmetries in the embryonic retina are mediated by the vascular system and extracellular matrix"

### Sheet: Sheet1
tissue	condition	comparison	gene	baseMean	log2FoldChange	lfcSE	pvalue	padj
telencephalon	(left+right)	24-hour vs 6-hour	RHOF	295.38	-0.34523	0.0572454	1.61e-09	3.15e-05
telencephalon	(left+right)	24-hour vs 6-hour	APPBP2	1054.87	-0.160951	0.0356695	6.49e-06	0.0422633
telencephalon	(left+right)	24-hour vs 6-hour	KCNAB3	2586	0.221871	0.048765	5.88e-06	0.0422633
