## SupplementaryTable2E for "Light-induced asymmetries in the embryonic retina are mediated by the vascular system and extracellular matrix"

### Sheet: Sheet1
tissue	condition	comparison	gene	baseMean	log2FoldChange	lfcSE	pvalue	padj
telencephalon	(left+right)	6-hour vs dark	EIF3G	1160.35	-0.150644	0.0313269	7.51e-08	0.00051806
telencephalon	(left+right)	6-hour vs dark	PPIA	13196	-0.126694	0.02661	1.03e-07	0.00051806
telencephalon	(left+right)	6-hour vs dark	SLC25A11	1451.57	-0.15724	0.035721	4.22e-07	0.00141733
telencephalon	(left+right)	6-hour vs dark	ATP5F1B	12775.8	-0.0801506	0.0191489	2.55e-06	0.00587467
telencephalon	(left+right)	6-hour vs dark	TIMP2	1604.09	-0.12907	0.0321649	2.92e-06	0.00587467
telencephalon	(left+right)	6-hour vs dark	HSPBP1	681.548	-0.154864	0.0418187	9.62e-06	0.0141197
telencephalon	(left+right)	6-hour vs dark	UBE2S	733.73	-0.142513	0.0384811	9.81e-06	0.0141197
telencephalon	(left+right)	6-hour vs dark	CSDC2	2118.32	-0.130298	0.0358499	1.62e-05	0.0181564
telencephalon	(left+right)	6-hour vs dark	LOC100857843	364.789	-0.181967	0.0508328	1.53e-05	0.0181564
telencephalon	(left+right)	6-hour vs dark	PSMD3	1932.33	-0.100968	0.0283981	2.05e-05	0.0206815
telencephalon	(left+right)	6-hour vs dark	ARL5A	2246.2	0.110257	0.0312387	2.36e-05	0.0215719
telencephalon	(left+right)	6-hour vs dark	MYL6	2703.1	-0.121908	0.0364668	3.57e-05	0.0299377
telencephalon	(left+right)	6-hour vs dark	ACTC2L	20706.8	-0.169658	0.0521615	4.12e-05	0.0319562
telencephalon	(left+right)	6-hour vs dark	SLC30A10	1008.62	0.12758	0.0386547	4.83e-05	0.0347345
telencephalon	(left+right)	6-hour vs dark	LRRC73	2609.34	-0.13139	0.0405747	5.64e-05	0.0355323
telencephalon	(left+right)	6-hour vs dark	PTPN11	3108.01	0.131534	0.0406169	5.45e-05	0.0355323
telencephalon	(left+right)	6-hour vs dark	GDF3	2131.56	-0.116923	0.0371875	7.33e-05	0.0434343
telencephalon	(left+right)	6-hour vs dark	ATP11B	2240.67	0.126326	0.0408611	9.04e-05	0.0461702
telencephalon	(left+right)	6-hour vs dark	LOC112531384	304.781	-0.175325	0.057635	9.17e-05	0.0461702
telencephalon	(left+right)	6-hour vs dark	SLC4A4	3626.78	0.11603	0.0372676	8.73e-05	0.0461702
telencephalon	(left+right)	6-hour vs dark	HH3L	1038.39	-0.127335	0.0418922	0.0001057	0.0493064
telencephalon	(left+right)	6-hour vs dark	RAB40C	378.301	-0.14779	0.0493479	0.00011259	0.0493064
telencephalon	(left+right)	6-hour vs dark	VPS4A	1268.46	-0.0916336	0.0296771	0.00010891	0.0493064
