## SupplementaryTable3 for "Light-induced asymmetries in the embryonic retina are mediated by the vascular system and extracellular matrix"

### Sheet: Sheet1
source	Term name	Term id	Adjusted	Negative log10	Term size	Query	Inter-	Effective	Intersections
			p value	of adjusted		size	section	domain size
				value			size
GO:MF	oxygen carrier activity	GO:0005344	7.4895e-06	5.12554	3	52	3	13050	HBAD,HBBA,HBA1
GO:MF	haptoglobin binding	GO:0031720	7.4895e-06	5.12554	3	52	3	13050	HBAD,HBBA,HBA1
GO:MF	metal ion binding	GO:0046872	1.601e-05	4.79561	1419	52	20	13050	HBAD,ANGPT2,ADGRL4,FBLN2,HBBA,HBA1,CDH5,EHD2,EGFL7,MMP2,C9ORF58,CPM,ENPP2,ANPEP,CPA6,CPXM1,CA4,PRCP,CD93,TES
GO:MF	cation binding	GO:0043169	2.3151e-05	4.63544	1477	52	20	13050	HBAD,ANGPT2,ADGRL4,FBLN2,HBBA,HBA1,CDH5,EHD2,EGFL7,MMP2,C9ORF58,CPM,ENPP2,ANPEP,CPA6,CPXM1,CA4,PRCP,CD93,TES
GO:MF	oxygen binding	GO:0019825	0.00024743	3.60655	9	52	3	13050	HBAD,HBBA,HBA1
GO:MF	platelet-derived growth factor binding	GO:0048407	0.00029373	3.53206	10	52	3	13050	COL1A1,PDGFRB,COL4A1
GO:MF	ion binding	GO:0043167	0.00092905	3.03196	2702	52	24	13050	HBAD,ANGPT2,PDGFRB,ADGRL4,FBLN2,HBBA,HBA1,CDH5,EHD2,EGFL7,MMP2,TIE1,CHST15,ABCB1,C9ORF58,CPM,ENPP2,ANPEP,CPA6,CPXM1,CA4,PRCP,CD93,TES
GO:MF	metallocarboxypeptidase activity	GO:0004181	0.00092905	3.03196	16	52	3	13050	CPM,CPA6,CPXM1
GO:MF	transition metal ion binding	GO:0046914	0.00092905	3.03196	628	52	11	13050	HBAD,HBA1,MMP2,CPM,ENPP2,ANPEP,CPA6,CPXM1,CA4,PRCP,TES
GO:MF	exopeptidase activity	GO:0008238	0.00172154	2.76408	56	52	4	13050	CPM,CPA6,CPXM1,PRCP
GO:MF	carboxypeptidase activity	GO:0004180	0.00172154	2.76408	21	52	3	13050	CPM,CPA6,CPXM1
GO:MF	metallopeptidase activity	GO:0008237	0.00292919	2.53325	126	52	5	13050	MMP2,CPM,ANPEP,CPA6,CPXM1
GO:MF	peroxidase activity	GO:0004601	0.00339128	2.46964	28	52	3	13050	HBAD,HBBA,HBA1
GO:MF	calcium ion binding	GO:0005509	0.00339128	2.46964	411	52	8	13050	ADGRL4,FBLN2,CDH5,EHD2,EGFL7,C9ORF58,ENPP2,CD93
GO:MF	extracellular matrix structural constituent	GO:0005201	0.00339128	2.46964	29	52	3	13050	COL1A1,COL4A1,DCN
GO:MF	oxidoreductase activity, acting on peroxide as acceptor	GO:0016684	0.00388915	2.41015	31	52	3	13050	HBAD,HBBA,HBA1
GO:MF	collagen binding	GO:0005518	0.00471541	2.32648	35	52	3	13050	VWF,DCN,ITGA2
GO:MF	metalloexopeptidase activity	GO:0008235	0.00471541	2.32648	35	52	3	13050	CPM,CPA6,CPXM1
GO:MF	molecular carrier activity	GO:0140104	0.00471541	2.32648	34	52	3	13050	HBAD,HBBA,HBA1
GO:MF	zinc ion binding	GO:0008270	0.00624548	2.20443	470	52	8	13050	MMP2,CPM,ENPP2,ANPEP,CPA6,CPXM1,CA4,TES
GO:MF	binding	GO:0005488	0.0067878	2.16827	7635	52	42	13050	HBAD,APCDD1,ANGPT2,COL1A1,PDGFRB,ADGRL4,FBLN2,KANK3,HBBA,HBA1,SHE,CDH5,SDCBP,VWF,ACTA2,COL4A1,EHD2,GDF10,EGFL7,MMP2,TIE1,FLI1,MSN,TRIL,CHST15,DIO2,VIM,ABCB1,DCN,C9ORF58,CPM,ENPP2,ANPEP,CPA6,CPXM1,ITGA2,CA4,TMPRSS9,PAX2,PRCP,CD93,TES
GO:MF	peptidase activity	GO:0008233	0.00742163	2.1295	373	52	7	13050	MMP2,CPM,ANPEP,CPA6,CPXM1,TMPRSS9,PRCP
GO:MF	antioxidant activity	GO:0016209	0.00821156	2.08557	45	52	3	13050	HBAD,HBBA,HBA1
GO:BP	oxygen transport	GO:0015671	0.00075453	3.12232	6	52	3	13050	HBAD,HBBA,HBA1
GO:BP	gas transport	GO:0015669	0.00075453	3.12232	7	52	3	13050	HBAD,HBBA,HBA1
GO:BP	vasculature development	GO:0001944	0.00075453	3.12232	387	52	10	13050	ANGPT2,COL1A1,CDH5,ACTA2,COL4A1,MMP2,TIE1,DCN,ENPP2,PRCP
GO:BP	blood vessel development	GO:0001568	0.00075453	3.12232	364	52	10	13050	ANGPT2,COL1A1,CDH5,ACTA2,COL4A1,MMP2,TIE1,DCN,ENPP2,PRCP
GO:BP	hydrogen peroxide catabolic process	GO:0042744	0.00081654	3.08802	8	52	3	13050	HBAD,HBBA,HBA1
GO:BP	anatomical structure formation involved in morphogenesis	GO:0048646	0.00199355	2.70037	567	52	11	13050	ANGPT2,COL1A1,CDH5,COL4A1,MMP2,TIE1,DCN,ENPP2,ITGA2,PAX2,PRCP
GO:BP	regulation of cell migration	GO:0030334	0.00199355	2.70037	460	52	10	13050	ANGPT2,COL1A1,PDGFRB,CDH5,SDCBP,TIE1,MSN,DCN,ENPP2,PRCP
GO:BP	cell migration	GO:0016477	0.00246356	2.60844	714	52	12	13050	ANGPT2,COL1A1,PDGFRB,CDH5,SDCBP,TIE1,MSN,DCN,ENPP2,ITGA2,PAX2,PRCP
GO:BP	regulation of cell motility	GO:2000145	0.00246356	2.60844	485	52	10	13050	ANGPT2,COL1A1,PDGFRB,CDH5,SDCBP,TIE1,MSN,DCN,ENPP2,PRCP
GO:BP	hydrogen peroxide metabolic process	GO:0042743	0.00260926	2.58348	14	52	3	13050	HBAD,HBBA,HBA1
GO:BP	regulation of cellular component movement	GO:0051270	0.00297639	2.52631	513	52	10	13050	ANGPT2,COL1A1,PDGFRB,CDH5,SDCBP,TIE1,MSN,DCN,ENPP2,PRCP
GO:BP	regulation of locomotion	GO:0040012	0.00297639	2.52631	508	52	10	13050	ANGPT2,COL1A1,PDGFRB,CDH5,SDCBP,TIE1,MSN,DCN,ENPP2,PRCP
GO:BP	cell motility	GO:0048870	0.00404488	2.39309	787	52	12	13050	ANGPT2,COL1A1,PDGFRB,CDH5,SDCBP,TIE1,MSN,DCN,ENPP2,ITGA2,PAX2,PRCP
GO:BP	localization of cell	GO:0051674	0.00404488	2.39309	787	52	12	13050	ANGPT2,COL1A1,PDGFRB,CDH5,SDCBP,TIE1,MSN,DCN,ENPP2,ITGA2,PAX2,PRCP
GO:BP	circulatory system development	GO:0072359	0.00404488	2.39309	546	52	10	13050	ANGPT2,COL1A1,CDH5,ACTA2,COL4A1,MMP2,TIE1,DCN,ENPP2,PRCP
GO:BP	angiogenesis	GO:0001525	0.004662	2.33143	253	52	7	13050	ANGPT2,CDH5,COL4A1,TIE1,DCN,ENPP2,PRCP
GO:BP	cell-substrate adhesion	GO:0031589	0.00555251	2.25551	180	52	6	13050	ANGPT2,COL1A1,FBLN2,VWF,MMP2,ITGA2
GO:BP	regulation of vasculature development	GO:1901342	0.00736465	2.13285	126	52	5	13050	ANGPT2,CDH5,TIE1,DCN,ENPP2
GO:BP	reactive oxygen species metabolic process	GO:0072593	0.00736465	2.13285	121	52	5	13050	HBAD,HBBA,HBA1,PAX2,PRCP
GO:BP	cellular oxidant detoxification	GO:0098869	0.00736465	2.13285	24	52	3	13050	HBAD,HBBA,HBA1
GO:BP	bone trabecula formation	GO:0060346	0.00736465	2.13285	5	52	2	13050	COL1A1,MMP2
GO:BP	direct ossification	GO:0036072	0.00736465	2.13285	5	52	2	13050	COL1A1,MMP2
GO:BP	blood vessel maturation	GO:0001955	0.00736465	2.13285	5	52	2	13050	CDH5,MMP2
GO:BP	regulation of angiogenesis	GO:0045765	0.00736465	2.13285	124	52	5	13050	ANGPT2,CDH5,TIE1,DCN,ENPP2
GO:BP	locomotion	GO:0040011	0.00736465	2.13285	884	52	12	13050	ANGPT2,COL1A1,PDGFRB,CDH5,SDCBP,TIE1,MSN,DCN,ENPP2,ITGA2,PAX2,PRCP
GO:BP	intramembranous ossification	GO:0001957	0.00736465	2.13285	5	52	2	13050	COL1A1,MMP2
GO:BP	external encapsulating structure organization	GO:0045229	0.00855748	2.06765	136	52	5	13050	COL1A1,FBLN2,COL4A1,MMP2,TIE1
GO:BP	extracellular structure organization	GO:0043062	0.00855748	2.06765	136	52	5	13050	COL1A1,FBLN2,COL4A1,MMP2,TIE1
GO:BP	extracellular matrix organization	GO:0030198	0.00855748	2.06765	136	52	5	13050	COL1A1,FBLN2,COL4A1,MMP2,TIE1
GO:BP	blood vessel morphogenesis	GO:0048514	0.00880723	2.05516	310	52	7	13050	ANGPT2,CDH5,COL4A1,TIE1,DCN,ENPP2,PRCP
GO:BP	cellular detoxification	GO:1990748	0.00897485	2.04697	30	52	3	13050	HBAD,HBBA,HBA1
GO:BP	collagen metabolic process	GO:0032963	0.00959891	2.01778	31	52	3	13050	COL1A1,MMP2,VIM
GO:CC	haptoglobin-hemoglobin complex	GO:0031838	1.0384e-05	4.98364	3	52	3	13050	HBAD,HBBA,HBA1
GO:CC	cell periphery	GO:0071944	1.3806e-05	4.85993	2226	52	25	13050	APCDD1,SLC28A3,ANGPT2,COL1A1,PDGFRB,SSPN,ADGRL4,FBLN2,CDH5,SDCBP,VWF,COL4A1,GYPC,MMP2,TIE1,GPER1,MSN,VIM,ABCB1,C9ORF58,ANPEP,ITGA2,CA4,CD93,TES
GO:CC	hemoglobin complex	GO:0005833	1.3806e-05	4.85993	4	52	3	13050	HBAD,HBBA,HBA1
GO:CC	collagen-containing extracellular matrix	GO:0062023	0.00012285	3.91062	101	52	6	13050	ANGPT2,COL1A1,FBLN2,VWF,COL4A1,MMP2
GO:CC	extracellular space	GO:0005615	0.00077093	3.11299	394	52	9	13050	ANGPT2,COL1A1,HBBA,HBA1,GDF10,MMP2,DCN,ENPP2,CA4
GO:CC	extracellular region	GO:0005576	0.00077483	3.11079	622	52	11	13050	ANGPT2,COL1A1,FBLN2,HBBA,HBA1,VWF,GDF10,MMP2,DCN,ENPP2,CA4
GO:CC	extracellular matrix	GO:0031012	0.00090251	3.04455	162	52	6	13050	ANGPT2,COL1A1,FBLN2,VWF,COL4A1,MMP2
GO:CC	external encapsulating structure	GO:0030312	0.00090251	3.04455	162	52	6	13050	ANGPT2,COL1A1,FBLN2,VWF,COL4A1,MMP2
GO:CC	collagen trimer	GO:0005581	0.00090251	3.04455	18	52	3	13050	COL1A1,COL4A1,COL9A3
GO:CC	plasma membrane	GO:0005886	0.00095116	3.02175	2039	52	20	13050	APCDD1,SLC28A3,PDGFRB,SSPN,ADGRL4,CDH5,SDCBP,GYPC,MMP2,TIE1,GPER1,MSN,VIM,ABCB1,C9ORF58,ANPEP,ITGA2,CA4,CD93,TES
GO:CC	cell surface	GO:0009986	0.00175915	2.7547	279	52	7	13050	CDH5,MSN,ABCB1,ANPEP,ITGA2,CA4,CD93
GO:CC	complex of collagen trimers	GO:0098644	0.00468189	2.32958	7	52	2	13050	COL1A1,COL4A1
GO:CC	external side of plasma membrane	GO:0009897	0.00570493	2.24375	89	52	4	13050	CDH5,ANPEP,ITGA2,CA4
GO:CC	focal adhesion	GO:0005925	0.00989633	2.00453	105	52	4	13050	MSN,C9ORF58,ITGA2,TES
KEGG	ECM-receptor interaction	KEGG:04512	0.00029938	3.52378	71	52	5	13050	COL1A1,VWF,COL4A1,COL9A3,ITGA2
KEGG	Focal adhesion	KEGG:04510	0.00088241	3.05433	168	52	6	13050	COL1A1,PDGFRB,VWF,COL4A1,COL9A3,ITGA2
