## SupplementaryTable4 for "Light-induced asymmetries in the embryonic retina are mediated by the vascular system and extracellular matrix"

### Sheet: Sheet1
Sample	Pair reads per sample
WTCHG_328669_209	6921213
WTCHG_328669_210	4019341
WTCHG_328669_221	4004936
WTCHG_328669_222	12728700
WTCHG_328669_223	14060200
WTCHG_328669_224	15842389
WTCHG_328669_241	17379215
WTCHG_328669_242	19239117
WTCHG_328669_243	11350328
WTCHG_328669_244	10017003
WTCHG_328669_245	11485751
WTCHG_328669_246	4245942
WTCHG_328669_247	6415919
WTCHG_328669_248	13312943
WTCHG_328669_249	7824585
WTCHG_328669_250	14705126
WTCHG_328669_273	18767526
WTCHG_328669_274	3353362
WTCHG_328669_275	11265358
WTCHG_328669_276	14875611
WTCHG_328669_277	3338442
WTCHG_328669_278	12290015
WTCHG_328669_279	3753295
WTCHG_328669_280	16741498
WTCHG_328669_289	6731848
WTCHG_328669_290	14389416
WTCHG_328669_291	4171235
WTCHG_328669_292	15825416
WTCHG_328669_293	12529431
WTCHG_328669_294	11315392
WTCHG_328670_211	4353541
WTCHG_328670_212	4325944
WTCHG_328670_213	10318631
WTCHG_328670_214	4950807
WTCHG_328670_215	13237564
WTCHG_328670_216	16354197
WTCHG_328670_217	19189283
WTCHG_328670_218	14401929
WTCHG_328670_219	4473086
WTCHG_328670_220	5078432
WTCHG_328670_233	7834320
WTCHG_328670_234	18453221
WTCHG_328670_235	17376052
WTCHG_328670_236	9388101
WTCHG_328670_237	13398756
WTCHG_328670_238	13515330
WTCHG_328670_239	6772601
WTCHG_328670_240	6723865
WTCHG_328670_251	4590925
WTCHG_328670_252	5049950
WTCHG_328670_253	21780719
WTCHG_328670_254	16920263
WTCHG_328670_255	4791542
WTCHG_328670_256	5950143
WTCHG_328670_257	22089522
WTCHG_328670_258	4620560
WTCHG_328670_259	9967688
WTCHG_328670_295	19304576
WTCHG_328670_296	10406265
WTCHG_328670_301	11198668
